# CRGEM: Cellular Reprogramming using mechanism-driven Gene Expression Modulation

**DOI:** 10.1101/2023.05.12.540496

**Authors:** Avani Mahadik, Nitin, Justin Jose, Vivek Singh

## Abstract

**Introduction:** Regenerative medicine promises a cure for currently incurable diseases and pathological conditions. Its central idea is to leverage healthy cells to regenerate diseased cells, tissues or organs through the process of cellular reprogramming. The most common method to achieve this is by modulating the activity of specific transcription factors. However, the large number of protein-coding genes and transcription factors in humans and their complex interactions poses a challenge in identifying the most suitable ones for modulation. Here, we propose a computational workflow that facilitates the prediction of such transcription factors for achieving desired cellular reprogramming, along with highlighting their mechanistic basis in terms of the gene regulatory network of the target cell type.

**Methods:** In this paper, we propose a synergistic workflow that leverages existing computational tools: TransSynW, PAGA and SIGNET, a software – Cytoscape and two databases – TRRUST and UniProt. It uses single-cell transcriptome data of the starting and target cell types as inputs. We demonstrate this workflow by predicting suitable transcriptional modulations for reprogramming of human foreskin fibroblasts to oculomotor neurons.

**Results:** Using the workflow, we hypothesized the core drivers for specific cellular reprogramming along with their functional understanding for experimental applications. The workflow predicted the transcription factors for modulation and provided insight into their differential expression dynamics and influence on the predicted gene regulatory network of the target cells.

**Conclusion:** Our computational workflow helps extract meaningful predictive and mechanistic insights from high-dimensional biological data, which otherwise is difficult to accomplish from individual tools alone. We believe this workflow can help researchers generate mechanistically founded hypotheses for achieving desired cellular reprogramming as a step towards regenerative medicine.

**Highlights:**

- Combine computational tools as workflows to gain predictive and mechanistic insights
- The workflow predicts suitable transcription factors for targeted cellular reprogramming
- Gain insight into the influence of transcriptional modulation on gene regulatory network
- The workflow generates mechanistically founded hypotheses for transcriptional modulation
- Rationalized experimental design for targeted cellular reprogramming for regenerative therapies
