## Supplementary File for "CRGEM: Cellular Reprogramming using mechanism-driven Gene Expression Modulation"

Gene	Entry_type	Primary_acc	Function
PEG3	UniProtKB reviewed (Swiss-Prot)	Q9GZU2	Induces apoptosis in cooperation with SIAH1A. Acts as a mediator between p53/TP53 and BAX in a neuronal death pathway that is activated by DNA damage. Acts synergistically with TRAF2 and inhibits TNF induced apoptosis through activation of NF-kappa-B (By similarity). Possesses a tumor suppressing activity in glioma cells
EN1	UniProtKB reviewed (Swiss-Prot)	Q05925	Required for proper formation of the apical ectodermal ridge and correct dorsal-ventral patterning in the limb
MYT1L	UniProtKB reviewed (Swiss-Prot)	Q9UL68	Transcription factor that plays a key role in neuronal differentiation by specifically repressing expression of non-neuronal genes during neuron differentiation. In contrast to other transcription repressors that inhibit specific lineages, mediates repression of multiple differentiation programs. Also represses expression of negative regulators of neurogenesis, such as members of the Notch signal…
POU3F2	UniProtKB reviewed (Swiss-Prot)	P20265	Transcription factor that plays a key role in neuronal differentiation (By similarity). Binds preferentially to the recognition sequence which consists of two distinct half-sites, ('GCAT') and ('TAAT'), separated by a non-conserved spacer region of 0, 2, or 3 nucleotides (By similarity). Acts as a transcriptional activator when binding cooperatively with SOX4, SOX11, or SOX12 to gene promoters (B…
CXXC4	UniProtKB reviewed (Swiss-Prot)	Q9H2H0	Acts as a negative regulator of the Wnt signaling pathway via its interaction with DVL1 (By similarity). Binds preferentially to DNA containing cytidine-phosphate-guanosine (CpG) dinucleotides over CpH (H=A, T, and C), hemimethylated-CpG and hemimethylated-hydroxymethyl-CpG (PubMed:29276034)
PBX1	UniProtKB reviewed (Swiss-Prot)	P40424	Transcription factor which binds the DNA sequence 5'-TGATTGAT-3' as part of a heterodimer with HOX proteins such as HOXA1, HOXA5, HOXB7 and HOXB8 (PubMed:9191052). Binds to the DNA sequence 5'-TGATTGAC-3' in complex with a nuclear factor which is not a class I HOX protein (PubMed:9191052). Has also been shown to bind the DNA sequence 5'-ATCAATCAA-3' cooperatively with HOXA5, HOXB7, HOXB8, HOXC8 a…
GATA3	UniProtKB reviewed (Swiss-Prot)	P23771	Transcriptional activator which binds to the enhancer of the T-cell receptor alpha and delta genes. Binds to the consensus sequence 5'-AGATAG-3'. Required for the T-helper 2 (Th2) differentiation process following immune and inflammatory responses. Positively regulates ASB2 expression (By similarity). Coordinates macrophage transcriptional activation and UCP2-dependent metabolic reprogramming in …
ASCL1	UniProtKB reviewed (Swiss-Prot)	P50553	Transcription factor that plays a key role in neuronal differentiation: acts as a pioneer transcription factor, accessing closed chromatin to allow other factors to bind and activate neural pathways. Directly binds the E box motif (5'-CANNTG-3') on promoters and promotes transcription of neuronal genes. The combination of three transcription factors, ASCL1, POU3F2/BRN2 and MYT1L, is sufficient to…
TUBB2B	UniProtKB reviewed (Swiss-Prot)	Q9BVA1	Tubulin is the major constituent of microtubules, a cylinder consisting of laterally associated linear protofilaments composed of alpha- and beta-tubulin heterodimers (PubMed:23001566, PubMed:28013290, PubMed:26732629). Microtubules grow by the addition of GTP-tubulin dimers to the microtubule end, where a stabilizing cap forms. Below the cap, tubulin dimers are in GDP-bound state, owing to GTPas…
INA	UniProtKB reviewed (Swiss-Prot)	Q16352	Class-IV neuronal intermediate filament that is able to self-assemble. It is involved in the morphogenesis of neurons. It may form an independent structural network without the involvement of other neurofilaments or it may cooperate with NEFL to form the filamentous backbone to which NEFM and NEFH attach to form the cross-bridges. May also cooperate with the neuronal intermediate filament protein…
MAP2	UniProtKB reviewed (Swiss-Prot)	P11137	The exact function of MAP2 is unknown but MAPs may stabilize the microtubules against depolymerization. They also seem to have a stiffening effect on microtubules
NCAM1	UniProtKB reviewed (Swiss-Prot)	P13591	This protein is a cell adhesion molecule involved in neuron-neuron adhesion, neurite fasciculation, outgrowth of neurites, etc
CD24	UniProtKB reviewed (Swiss-Prot)	P25063	May have a pivotal role in cell differentiation of different cell types. Signaling could be triggered by the binding of a lectin-like ligand to the CD24 carbohydrates, and transduced by the release of second messengers derived from the GPI-anchor. Modulates B-cell activation responses. Promotes AG-dependent proliferation of B-cells, and prevents their terminal differentiation into antibody-formin…
MARCKSL1	UniProtKB reviewed (Swiss-Prot)	P49006	Controls cell movement by regulating actin cytoskeleton homeostasis and filopodium and lamellipodium formation (PubMed:22751924). When unphosphorylated, induces cell migration (By similarity). When phosphorylated by MAPK8, induces actin bundles formation and stabilization, thereby reducing actin plasticity, hence restricting cell movement, including neuronal migration (By similarity). May be invo…
CRMP1	UniProtKB reviewed (Swiss-Prot)	Q14194	Necessary for signaling by class 3 semaphorins and subsequent remodeling of the cytoskeleton (PubMed:25358863). Plays a role in axon guidance (PubMed:25358863). During the axon guidance process, acts downstream of SEMA3A to promote FLNA dissociation from F-actin which results in the rearrangement of the actin cytoskeleton and the collapse of the growth cone (PubMed:25358863). Involved in invasive…
DCX	UniProtKB reviewed (Swiss-Prot)	O43602	Microtubule-associated protein required for initial steps of neuronal dispersion and cortex lamination during cerebral cortex development. May act by competing with the putative neuronal protein kinase DCLK1 in binding to a target protein. May in that way participate in a signaling pathway that is crucial for neuronal interaction before and during migration, possibly as part of a calcium ion-depe…
MLLT11	UniProtKB reviewed (Swiss-Prot)	Q13015	Cofactor for the transcription factor TCF7 (PubMed:26079538). Involved in regulation of lymphoid development by driving multipotent hematopoietic progenitor cells towards a T cell fate (PubMed:21715312)
TUBB2A	UniProtKB reviewed (Swiss-Prot)	Q13885	Tubulin is the major constituent of microtubules, a cylinder consisting of laterally associated linear protofilaments composed of alpha- and beta-tubulin heterodimers. Microtubules grow by the addition of GTP-tubulin dimers to the microtubule end, where a stabilizing cap forms. Below the cap, tubulin dimers are in GDP-bound state, owing to GTPase activity of alpha-tubulin
